# Mammalian epigenomic conservation of promoters and enhancers in the heart associates with trait-associated variation and impacts cardiomyocyte phenotypes

**DOI:** 10.1101/2025.06.05.658128

**Authors:** Stephanie Frost, Diego Fernandez-Aroca, Elise Parey, Adrian Rodriguez-Gonzalez, Daniel Pavon-Heredia, Diego Villar

## Abstract

Interindividual genetic variation associated with cardiovascular traits and disease is commonly found in the non-coding genome, suggesting regulatory changes underlie many genetic association signals. Mammalian gene regulation is controlled by promoters and enhancers with rapidly divergent activities. However, the interplay between human non-coding genetic variation and regulatory evolution remains largely unexplored. Here, we investigated promoter and enhancer evolution in the mammalian heart using genome-wide epigenomic profiling, intersected these elements with genetic variants associated with cardiovascular traits, and experimentally tested candidate regions in human cardiomyocytes derived from pluripotent stem cells. First, we applied a comparative genomics approach to identify epigenomically-conserved promoters and enhancers in the heart, as well as elements with primate-specific or human-only epigenomic signals. Second, we evaluated the association of common genetic variation and signatures of cell-type specific gene regulation with mammalian epigenomic conservation. We report an enrichment of common genetic variants in epigenomically-conserved promoters and enhancers, which also associate with regulatory pleiotropy across cardiac cell types, and promoter-enhancer contacts in cardiomyocytes. Based on these findings, we selected candidate epigenomically-conserved elements across three cardiovascular genetics loci (*KCNH2*, *CPEB4* and *PRKCE*), and investigated gene expression and cellular outcomes upon CRISPR/Cas9-mediated deletion of each region in human cardiomyocytes. These analyses inform how mammalian epigenomic conservation associates with specific gene expression contributions and downstream cellular responses, such as cardiomyocyte hypertrophy and sensitivity to hypoxia/reoxygenation. Moreover, the comparative analyses we present here contribute to ongoing efforts to prioritise and functionally characterise cardiovascular association signals from human population genetics.
