## Supplementary material for "Mammalian epigenomic conservation of promoters and enhancers in the heart associates with trait-associated variation and impacts cardiomyocyte phenotypes": Table S2

### Sheet: GWAS variants
Table S2. Enrichment analyses for trait-associated genetic variants and regulatory signatures in epigenomically-conserved, primate-specific and human-only regulatory elements (related to Figure 2).
P-values correspond to hypergeometric tests corrected for multiple comparisons (padj)
Set of regulatory regions	GWAS trait	EnhsIn	Enhs	OtherEnhs	TotalEnhsIn	p-value	padj (BH)
11sp_Cons_Enhancers	AF	5	340	44473	166	0.001753752	0.006235561
11sp_HumOnly_Enhancers	AF	13	7573	37240	166	0.999463682	1
11sp_PriSp_Enhancers	AF	0	388	44425	166	0.764535569	1
11sp_Cons_Enhancers	CAD	22	340	44473	863	2.57344653718036e-07	4.11751445948858e-06
11sp_HumOnly_Enhancers	CAD	70	7573	37240	863	1	1
11sp_PriSp_Enhancers	CAD	15	388	44425	863	0.003896967	0.012470294
11sp_Cons_Enhancers	QT	8	340	44473	261	0.000190084	0.001216535
11sp_HumOnly_Enhancers	QT	26	7573	37240	261	0.998987404	1
11sp_PriSp_Enhancers	QT	2	388	44425	261	0.393767513	0.700031134
11sp_Cons_Enhancers	CM	3	340	44473	57	0.000936795	0.003747178
11sp_HumOnly_Enhancers	CM	3	7573	37240	57	0.99153937	1
11sp_PriSp_Enhancers	CM	2	388	44425	57	0.013345297	0.032849963
11sp_Cons_Promoters	AF	42	4005	11682	106	0.000479394	0.002191515
11sp_HumOnly_Promoters	AF	2	959	14728	106	0.96116922	1
11sp_PriSp_Promoters	AF	1	61	15626	106	0.06398673	0.12797346
11sp_Cons_Promoters	CAD	242	4005	11682	660	3.88246932750447e-11	1.24239018480143e-09
11sp_HumOnly_Promoters	CAD	9	959	14728	660	0.999999999	1
11sp_PriSp_Promoters	CAD	1	61	15626	660	0.733276414	1
11sp_Cons_Promoters	QT	73	4005	11682	177	1.49060628139078e-06	1.19248502511262e-05
11sp_HumOnly_Promoters	QT	4	959	14728	177	0.98567827	1
11sp_PriSp_Promoters	QT	0	61	15626	177	0.500188429	0.842422618
11sp_Cons_Promoters	CM	15	4005	11682	38	0.018832037	0.043044656
11sp_HumOnly_Promoters	CM	0	959	14728	38	0.909285226	1
11sp_PriSp_Promoters	CM	0	61	15626	38	0.137766303	0.259324805

### Sheet: GTEX eQTLs
Category	File	GTEXCellType	ElsIn	TotalEls	AllOtherEls	AllOtherIn	pvalue	padj (Bonferroni)
Enhancers	11sp_Cons_Enhancers	Heart_Atrial_Appendage	12	340	44473	490	0.000111480054090128	0.00267552129816307
Enhancers	11sp_Cons_Enhancers	Heart_Left_Ventricle	14	340	44473	439	1.68762778016727e-06	4.05030667240145e-05
Enhancers	11sp_Cons_Enhancers	Liver	4	340	44473	149	0.00574003071355541	0.13776073712533
Enhancers	11sp_HumOnly_Enhancers	Heart_Atrial_Appendage	44	7573	37240	458	0.999994528782894	1
Enhancers	11sp_HumOnly_Enhancers	Heart_Left_Ventricle	38	7573	37240	415	0.999995951434996	1
Enhancers	11sp_HumOnly_Enhancers	Liver	17	7573	37240	136	0.898686430842813	1
Enhancers	11sp_PriSp_Enhancers	Heart_Atrial_Appendage	7	388	44425	495	0.0680524779255798	1
Enhancers	11sp_PriSp_Enhancers	Heart_Left_Ventricle	8	388	44425	445	0.0163244839105118	0.391787613852283
Enhancers	11sp_PriSp_Enhancers	Liver	0	388	44425	153	0.736247574549094	1
Promoters	11sp_Cons_Promoters	Heart_Atrial_Appendage	389	4005	11682	860	1.81292929332174e-38	4.35103030397218e-37
Promoters	11sp_Cons_Promoters	Heart_Left_Ventricle	338	4005	11682	813	3.58016635224391e-25	8.59239924538538e-24
Promoters	11sp_Cons_Promoters	Liver	146	4005	11682	365	3.1558355935133e-10	7.57400542443192e-09
Promoters	11sp_HumOnly_Promoters	Heart_Atrial_Appendage	16	959	14728	1233	1	1
Promoters	11sp_HumOnly_Promoters	Heart_Left_Ventricle	14	959	14728	1137	1	1
Promoters	11sp_HumOnly_Promoters	Liver	6	959	14728	505	0.999999978729895	1
Promoters	11sp_PriSp_Promoters	Heart_Atrial_Appendage	3	61	15626	1246	0.724460770846759	1
Promoters	11sp_PriSp_Promoters	Heart_Left_Ventricle	4	61	15626	1147	0.463780547005169	1
Promoters	11sp_PriSp_Promoters	Liver	3	61	15626	508	0.135051382965016	1

### Sheet: Pr-enh interactions iPSC-CM
EnhancerFile	IntsFile	EnhsIn	Enhs	OtherEnhs	TotalEnhsIn	p-value	padj (Bonferroni)
11sp_Cons_Enhancers	CM_SignInteractions	167	340	44412	12098	1.13E-18	1.81E-17
11sp_HumOnly_Enhancers	CM_SignInteractions	1974	7568	37184	12098	0.978903	1
11sp_Cons_Enhancers	IP_SignInteractions	124	340	44412	9082	1.44E-12	2.30E-11
11sp_HumOnly_Enhancers	IP_SignInteractions	1451	7568	37184	9082	0.996066	1
11sp_Cons_Promoters	CM_SignInteractions	3111	4005	11642	10199	3.55E-87	5.68E-86
11sp_HumOnly_Promoters	CM_SignInteractions	348	953	14694	10199	1	1
11sp_Cons_Promoters	IP_SignInteractions	3052	4005	11642	9957	4.38E-86	7.00E-85
11sp_HumOnly_Promoters	IP_SignInteractions	337	953	14694	9957	1	1
