## Supplementary material for "Mammalian epigenomic conservation of promoters and enhancers in the heart associates with trait-associated variation and impacts cardiomyocyte phenotypes": Table S6

### Sheet: gRNA sequences
Table S6. guide RNA sequences used for CRISPR promoter and enhancer deletions (related to Figures 3, 4 and 5)
Gene / region of interest	Guide RNA name	Guide sequence (with NGG)
CPEB4 conserved promoter	CPEB4ConsPro_del_1	GGATTAGCGAGACTCGACGAGGG
	CPEB4ConsPro_del_2	AACGGATTCCTCGCTCACGAAGG
KCNH2 conserved enhancer	KCNH2ConsEnh_del_1	CGTGCGCTCCTCCGTAAATGAGG
	KCNH2ConsEnh_del_2	CAGTTCGTGCACCACCCGAGAGG
KCNH2 human enhancer	KCNH2HuEnh_del_1	ATTCCCATACCCGCATATCTTGG
	KCNH2HuEnh_del_2	ATGTCGAACAGCAACCCAGCTGG
PRKCE conserved promoter	PRKCEConsPro_del1	GCGCAACGCCACAAGGTGTAGGG
	PRKCEConsPro_del2	ATCTCACATCCGCGCGGGCTCGG

### Sheet: Primers for genotyping
Table S6. Primers used for genotyping and Sanger sequencing of CRISPR promoter and enhancer deletion clones (related to Figures 3, 4 and 5)
Gene/ region of interest	Primer name	Sequence
KCNH2 human-only enhancer	KCNH2_Human_Geno_F	CAATATCTGTTTCCAGTTCAACA
	KCNH2_Human_Geno_R	CCTCTCCCCCAAATAATTGAAACC
KCNH2 conserved enhancer	KCNH2_Conserved_Geno_F	TTATCTCCCATGTCAGCACC
	KCNH2_Conserved_Geno_R	TATGACTGCAGATCACCACC
CPEB4 conserved promoter	CPEB4_Geno_F	ATTCATCCGCGGTTTCACGG
	CPEB4_Geno_R	AACACCCGTTTCTCCCTCTTG
PRKCE conserved promoter	PRKCE_Geno_F	TCCCCCAACCGGCAAAACTT
	PRKCE_Geno_R	GTCAATAAGTCCCGGAGCCC
