## Supplementary material for "Mammalian epigenomic conservation of promoters and enhancers in the heart associates with trait-associated variation and impacts cardiomyocyte phenotypes": Table S7

### Sheet: TableS7
Table S7. Primers used for locus-specific RT-QPCR (related to Figures 3 and 5)
Gene	Primer name	Sequence
TBP	TBP forward	TATGGTGGGGAGCTGTGATG
	TBP reverse	CGTCGTCTTCCTGAATCCCT
KCNH2	KCNH2 forward	CTCACCGCCCTGTACTTCAT
	KCNH2 reverse	CATGTTGGTATCTCGCAGGTTG
CPEB4	CPEB4 forward	GGAGAGATAGATAAACGGGTGGA
	CPEB4 reverse	AAATATGCCGAGGGCGGTC
PRKCE	PRKCE forward	TTGCCCTCAATGTGGACGAC
	PRKCE reverse	TGGCTCCAGATCAATCCAGTC
MYH7	MYH7 forward	CAGAGAAGGAGCGGCTAGAA
	MYH7 reverse	GACACGATCTTGGCCTTGAC
ACTA1	ACTA1 forward	CACGATGTACCCTGGGATCG
	ACTA1 reverse	GCGGGGCGATGATCTTGA
NPPB	NPPB forward	GACATGGATCCCCAGACAGC
	NPPB reverse	GTTGCGCTGCTCCTGTAACC
PLN	PLN forward	TGATCACAGCTGCCAAGGCTA
	PLN reverse	CCATGATACCAGCAGGACAGG
TNNT2	TNNT2 forward	GCTGATCGAGGCTCACTTTG
	TNNT2 reverse	CAAAGCCTTCTTCTTCCGGG
EGLN3	EGLN3 forward	GGCGTCTCCAAGCGACAC
	EGLN3 reverse	GGATAGCAAGCCACCATTGCCTTA
GAPDH	GAPDH forward	TCACCAGGGCTGCTTTTAAC
	GAPDH reverse	TGACAAGCTTCCCGTTCTCA
GYS1	GYS1 forward	CTGCAAGTTCCTGGCACAGA
	GYS1 reverse	TGGTAGATCTGCCTCTCCCC
HMOX1	HMOX1 forward	ATGCCCCAGGATTTGTCAGA
	HMOX1 reverse	AAGTAGACAGGGGCGAAGAC
NQO1	NQO1 forward	CAGTGGTTTGGAGTCCCTGC
	NQO1 reverse	CCAGTGGTGATGGAAAGCAC
